# Autochthonous faecal virome transplantation (FVT) reshapes the murine microbiome after antibiotic perturbation

**DOI:** 10.1101/591099

**Authors:** Lorraine A. Draper, Feargal J. Ryan, Marion Dalmasso, Pat G. Casey, Angela McCann, Vimalkumar Velayudhan, R. Paul Ross, Colin Hill

**Affiliations:** APC Microbiome Ireland, University College Cork, Cork, Ireland; School of Microbiology, University College Cork, Cork, Ireland; Teagasc Food Research Centre, Moorepark, Fermoy, Co. Cork, Ireland

**Keywords:** Bacteriophage, Virome, Transplantation, Microbiome, Antibiotic, Murine, Bacteriome

## Abstract

**Background:** It has become increasingly apparent that establishing and maintaining a complex and diverse gut microbiome is fundamental to human health. There are growing efforts to identify methods that can modulate and influence the microbiome, especially in individuals who due to disease or circumstance have experienced a disruption in their native microbiome. Faecal microbial transplantation (FMT) is one method that restores diversity to the microbiome of an individual by introducing microbes from a healthy donor. FMT introduces a complete microbiome into the recipient, including the bacteriome, archaeome, mycome and virome. In this study we investigated whether transplanting an autochthonous faecal virome consisting primarily of bacteriophages could impact a bacteriome disrupted by antibiotic treatment (**F**aecal **V**irome **T**ransplantation; **FVT**).

**Results:** Following disruption of the bacteriome by penicillin and streptomycin, test mice (n=8) received a bacteria free, faecal transplant, while Control mice (n=8) received a heated and nuclease treated control. The bacteriomes (as determined via 16S rRNA sequencing) of mice that received an FVT, in which bacteriophages predominate, separated from those of the Control mice as determined by principle co-ordinate analysis (PCoA), and contained differentially abundant taxa that reshaped the bacteriome profile such that it more closely resembled that of the pre-treatment mice. Similarly, metagenomic sequencing of the virome confirmed that the bacteriophages present in the gut of treatment and Control mice differed over time in both abundance and diversity, with transplanted phages seen to colonise the FVT mice.

**Conclusions:** An autochthonous virome transplant impacts on the bacteriome and virome of mice following antibiotic treatment. The virome, consisting mainly of bacteriophages, reshapes the bacteriome such that it more closely resembles the pre-antibiotic state. To date, faecal transplants have largely focussed on transferring living microbes, but given that bacteriophage are inert biological entities incapable of colonising in the absence of a sensitive host they could form a viable alternative that may have fewer safety implications and that could be delivered as a robust formulation.
