## Supplementary Tables S1-S7 for "Autochthonous faecal virome transplantation (FVT) reshapes the murine microbiome after antibiotic perturbation"

### Sheet: Supplementary Table S1
	Supplementary Table S1: Study 1 Read FIltering
	Study 1 Sample Name-Replicate Number	Number of paired reads	Paired reads after merging	Paired reads after quality filtering
	CT000-1	9947	7427	6452
	CT000-2	9554	7824	6902
	CT000-3	15824	12016	10532
	CT000-4	11132	8925	7953
	CT000-5	10983	7481	6442
	CT000-6	10698	7687	6659
	CT000-7	8154	5967	5196
	CT000-8	10032	7750	6702
	CT000-9	53355	42951	37956
	CT000-10	12725	10102	8866
	CT000-11	13007	10904	9842
	CT000-12	28230	20569	17783
	CT000-13	15425	11559	9894
	CT00 -1	23266	16233	13923
	CT00 -2	11613	8440	7280
	CT00 -3	12651	8814	7482
	CT00 -4	5732	4302	3789
	CT00 -5	12642	8996	7823
	CT00 -6	11721	8548	7398
	CT00 -7	13242	9597	8418
	CT00 -8	33511	25894	22866
	CT00 -9	22112	16276	14112
	CT00 -10	15568	11892	10458
	CT00 -11	26218	21154	18727
	CT00 -12	16200	11848	10324
	CT00 -13	21360	15505	13191
	CT00 -14	11700	9039	7957
	CT00 -15	13550	8977	7217
	CT00 -16	25045	19270	16937
	CTAb-1	24126	17691	14245
	CTAb-2	21470	17924	16097
	CTAb-3	33370	26728	22910
	CTAb-4	9387	7438	6265
	CTAb-5	26399	21044	17955
	CTAb-6	8682	4699	4053
	CTAb-7	38039	29355	24615
	CTAb-8	27839	21485	18365
	CTAb-9	27771	22326	19059
	CTAb-10	30060	22739	19221
	CTAb-11	37379	29082	24467
	CTAb-12	10302	6087	5275
	CTAb-13	19815	15597	13144
	CT1-1	25967	19421	16459
	CT1-2	39218	30616	26100
	CT1-3	34025	27177	25033
	CT1-4	19932	14713	12359
	CT1-5	50080	36465	30614
	CT1-6	18132	14321	12635
	CT1-7	48336	25270	22025
	VT1-1	27469	20856	17594
	VT1-2	27151	20183	16876
	VT1-3	20470	15973	13586
	VT1-4	30241	22477	18916
	VT1-5	15895	12277	10449
	VT1-6	22163	15761	13208
	VT1-7	23061	17422	14649
	VT1-8	19443	14664	12277
	CT2-1	21285	14286	12015
	CT2-2	10412	8084	6938
	CT2-3	17100	13642	12168
	CT2-4	14097	9242	7603
	CT2-5	43454	31050	26750
	CT2-6	23339	15680	13118
	CT2-7	40015	31095	26191
	CT2-8	32310	23487	20286
	VT2-1	15834	11527	10113
	VT2-2	15888	11609	10015
	VT2-3	17447	12545	10742
	VT2-4	13963	8174	6734
	VT2-5	19456	14210	12416
	VT2-6	15548	11834	10449
	VT2-7	17075	13805	12046
	VT2-8	28629	21153	18395
	CT3-1	19242	12719	10946
	CT3-2	10485	7778	6743
	CT3-3	12585	9255	8032
	CT3-4	23841	13994	11606
	CT3-5	17407	12029	10424
	CT3-6	24603	18743	16467
	CT3-7	15015	9934	8481
	CT3-8	16742	11098	9564
	VT3-1	16880	12705	11110
	VT3-2	26749	19725	17103
	VT3-3	22870	15223	13018
	VT3-4	19064	12273	10393
	VT3-5	21409	15230	13167
	VT3-6	37575	31564	28365
	VT3-7	33856	27372	24117
	VT3-8	47394	37639	33293
	CT4-1	25473	16795	14265
	CT4-2	28858	21839	19224
	CT4-3	33198	27183	24435
	CT4-4	25033	17989	15358
	CT4-5	33329	25316	22281
	CT4-6	32113	21415	18169
	CT4-7	30525	21790	18822
	CT4-8	24956	17437	14768
	VT4-1	37312	30733	27678
	VT4-2	34875	24819	21678
	VT4-3	28321	19707	17242
	VT4-4	20761	4087	2643
	VT4-5	43906	33964	30531
	VT4-6	25279	17433	15017
	VT4-7	18550	13306	11397
	VT4-8	22887	16222	14153
	Average	22842	16805	14514
	Standard Dev	10282	8079	7095

### Sheet: Supplementary Table S2
	Supplementary Table S2: Study 2 Read FIltering
	Study 2 Sample Name - Replicate Number	Number of paired reads	Paired reads after merging	Paired reads after quality filtering
	CT000-1	14296	12921	12020
	CT000-2	6182	5328	4907
	CT000-3	13714	12355	11461
	CT000-4	5682	5172	4778
	CT000-5	19573	17933	16759
	CT000-6	36397	32299	29991
	CT000-7	31686	29111	27045
	CT000-8	16281	14478	13281
	CT000-9	22639	20642	19046
	CT000-10	20936	19380	18044
	CT000-11	14793	13956	13068
	CT000-12	18859	17047	15818
	CT000-13	17223	15890	14709
	CT000-14	14350	13277	12343
	CT000-15	9687	8951	8326
	CT000-16	10516	9472	8803
	CT00-1	22362	20770	19331
	CT00-2	28537	26694	24903
	CT00-3	18177	16834	15633
	CT00-4	16055	14333	13225
	CT00-5	7369	6733	6226
	CT00-6	12415	11150	10246
	CT00-7	7510	6892	6414
	CT00-8	15890	14493	13444
	CT00-9	5228	4749	4411
	CT00-10	12609	11990	11125
	CT00-11	3755	3352	3114
	CT00-12	5488	4738	4274
	CT00-13	10749	9655	8928
	CT00-14	9888	7999	7377
	CT00-15	9031	8325	7725
	CT00-16	8366	7281	6721
	CTAb-1	4788	2232	2060
	CTAb-2	7308	2868	2632
	CTAb-3	11967	7031	6397
	CTAb-4	9743	6814	6240
	CTAb-5	13477	9932	9182
	CTAb-6	15689	8469	7733
	CTAb-7	11445	8413	7834
	CTAb-8	14831	9513	8636
	CTAb-9	4633	2005	1850
	CTAb-10	52448	51012	48142
	CTAb-11	12600	6574	6043
	CTAb-12	20635	7786	7124
	CTAb-13	11832	4901	4481
	CTAb-14	15684	6802	6255
	VT1-1	23445	22151	19996
	VT1-2	235778	223538	206185
	VT1-3	61912	60157	56900
	VT1-4	392833	373035	337071
	VT1-5	77717	74080	67255
	VT1-6	28832	22217	20184
	VT1-7	21487	20234	18401
	CT1-1	2407	768	703
	CT1-2	14403	7127	6516
	CT1-3	502211	479029	436103
	CT1-4	229726	219410	201908
	CT1-5	251285	238497	216418
	CT1-6	58164	41473	32179
	CT1-7	12079	5709	5190
	CT2-1	13193	12754	11964
	CT2-2	11802	11438	10768
	CT2-3	7719	7388	6948
	CT2-4	11431	11030	10365
	CT2-5	31262	30600	29016
	CT2-6	286459	276689	259924
	VT2-1	90885	88173	83190
	VT2-2	23662	22833	21467
	VT2-3	18275	17678	16641
	VT2-4	54794	53306	50312
	VT2-5	27614	26839	25310
	VT2-6	331946	315985	294979
	VT2-7	18445	18015	17078
	CT3-1	13890	13398	12671
	CT3-2	27312	26651	25313
	CT3-3	30977	30031	28572
	CT3-4	36464	35358	33471
	CT3-5	14143	13635	12716
	CT3-6	27481	26788	25420
	CT3-7	30877	29971	28360
	VT3-1	15369	14934	14196
	VT3-2	14729	14334	13595
	VT3-3	16615	15609	14680
	VT3-4	19819	19238	18078
	VT3-5	6531	6312	5995
	VT3-6	12820	12465	11852
	VT3-7	18731	17375	16284
	CT4-1	5295	4994	4714
	CT4-2	17924	17037	16055
	CT4-3	19070	18485	17498
	CT4-4	31404	29346	27447
	CT4-5	22275	21399	20148
	CT4-6	15015	13868	12911
	CT4-7	11175	10347	9539
	VT4-1	19365	18600	17560
	VT4-2	52989	49737	46487
	VT4-3	14687	13012	12041
	VT4-4	14281	12891	11992
	VT4-5	14539	13734	12936
	VT4-6	19882	18169	17032
	VT4-7	12479	11680	10975
	VT4-8	33982	32085	30120
	CT5-1	17607	16243	15098
	CT5-2	23710	22242	20766
	CT5-3	19422	17752	16343
	CT5-4	10317	9498	8853
	CT5-5	13827	12667	11769
	CT5-6	53728	48589	45018
	CT5-7	17455	15775	14640
	VT5-1	13779	12565	11666
	VT5-2	26299	24644	22865
	VT5-3	10139	9414	8731
	VT5-4	15737	14156	13109
	VT5-5	17526	16416	15321
	VT5-6	25810	24359	22792
	VT5-7	33021	28923	26645
	VT5-8	50611	46946	43361
	VT5-9	21992	19700	18223
	CT6-1	17359	15712	14637
	CT6-2	51306	46218	42660
	CT6-3	27479	24255	22309
	CT6-4	22223	20350	18840
	CT6-5	39621	36121	33414
	CT6-6	25772	23254	21508
	CT6-7	30869	27828	25697
	CT6-8	27811	24972	23033
	VT6-1	14692	13443	12484
	VT6-2	21379	19132	17664
	VT6-3	24083	21516	19945
	VT6-4	24634	21521	19940
	VT6-5	14146	13099	12212
	VT6-6	18133	16787	15616
	VT6-7	16909	15530	14422
	VT6-8	16941	15603	14348
	CceT6-1	20342	18831	17468
	CceT6-2	17118	15734	14411
	CceT6-3	21584	19849	18367
	CceT6-4	18215	17210	15930
	CceT6-5	19173	17668	16340
	CceT6-6	18201	16687	15389
	CceT6-7	23339	21879	20240
	CceT6-8	16985	15527	14400
	VCeT6 -1	13126	11983	11116
	VCeT6 -2	24183	22961	21376
	VCeT6 -3	9711	9087	8465
	VCeT6 -4	14152	13394	12495
	VCeT6 -5	20854	19731	18281
	VCeT6 -6	17187	16103	15060
	VCeT6 -7	19961	18914	17603
	VCeT6 -8	13842	12769	11866
	Average	34370	31758	29350
	Standard Dev	67520	64605	59214

### Sheet: Supplementary Table S3 
Supplementary Table S3: Statistical analysis of the bacteriome of Control and FVT treated animals
P values following Adonis PERMANOVA (Model formula = antibiotic treatment timepoint + Phage/control status)
Study 1	Bray Curtis	Unifrac	Weighted Unifrac
Timepoint 1 Control vs FVT	0.026	0.397	0.081
Timepoint 2 Control vs FVT	0.833	0.337	0.834
Timepoint 3 Control vs FVT	0.762	0.372	0.882
Timepoint 4 Control vs FVT	0.045	0.004	0.141
Study 2	Bray Curtis	Unifrac	Weighted Unifrac
Timepoint 1 Control vs FVT	0.47	0.395	0.255
Timepoint 2 Control vs FVT	0.397	0.63	0.691
Timepoint 3 Control vs FVT	0.283	0.117	0.236
Timepoint 4 Control vs FVT	0.039	0.002	0.105
Timepoint 5 Control vs FVT	0.002	0.001	0.143
Timepoint 6 Control vs FVT	0.003	0.001	0.084

### Sheet: Supplementary Table S4
	Supplementary Table S3: Study 1- Statistically significant differentially abundant taxa between FVT and Control Mice
	T4
	RSV	Family	Genus	Species	baseMean	log2FoldChange	lfcSE	stat	pvalue	padj
	RSV_50	Lachnospiraceae	Unclassified	Unclassified	10.232	-5.02914	1.44184	-3.48801	0.000486629	0.0183122
	RSV_360	Ruminococcaceae	Unclassified	Eubacterium_siraeum	2.85671	-4.69867	1.55372	-3.02414	0.00249342	0.0425959
	RSV_122	Porphyromonadaceae	Parabacteroides	Parabacteroides_goldsteinii	3.96065	3.40684	1.0118	3.3671	0.00075962	0.0194653
	RSV_106	Unclassified	Unclassified	Unclassified	1.99668	4.04981	1.18402	3.4204	0.000625293	0.0183122
	RSV_735	Lachnospiraceae	Unclassified	Unclassified	1.92866	4.05189	1.17867	3.43768	0.000586715	0.0183122
	RSV_251	Unclassified	Unclassified	Unclassified	1.67012	4.10257	1.27149	3.22658	0.00125277	0.0256818
	RSV_86	Lachnospiraceae	Unclassified	Unclassified	25.0219	4.11082	1.3449	3.0566	0.00223865	0.0417203
	RSV_230	Lachnospiraceae	Ruminococcus2	Unclassified	1.97599	4.60638	1.38479	3.3264	0.000879759	0.0200389
	RSV_166	Lachnospiraceae	Unclassified	Unclassified	7.64499	4.77141	1.12603	4.23739	2.26133e-05	0.00231786
	RSV_113	Deferribacteraceae	Mucispirillum	Mucispirillum_schaedleri	3.06641	5.17455	1.36214	3.79885	0.000145371	0.00745026
	RSV_177	Unclassified	Unclassified	Unclassified	3.63289	5.41722	1.34295	4.03381	5.488e-05	0.00375013
	RSV_189	Lachnospiraceae	Unclassified	Unclassified	5.4116	6.02566	1.27749	4.7168	2.39583e-06	0.000491145

### Sheet: Supplementary Table S5
	Supplementary Table S4: Study 2 - Statistically significant differentially abundant taxa between FVT and Control Mice
	T4
	RSV	Family	Genus	Species	baseMean	log2FoldChange	lfcSE	stat	pvalue	padj
	RSV_96	Lachnospiraceae	Unclassified	Unclassified	4.75038	-4.90201	1.17564	-4.16966	3.05056e-05	0.00102702
	RSV_122	Lachnospiraceae	Unclassified	Unclassified	10.0227	-3.96359	0.90016	-4.4032	1.06665e-05	0.000538656
	RSV_1602	Unclassified	Unclassified	Unclassified	2.48594	-3.94184	1.25225	-3.14782	0.00164494	0.0276898
	RSV_15	Lachnospiraceae	Unclassified	Unclassified	5.78988	-3.88595	0.929373	-4.18126	2.89895e-05	0.00102702
	RSV_726	Porphyromonadaceae	Unclassified	Unclassified	2.703	-3.74329	1.24345	-3.01039	0.00260909	0.0405412
	RSV_1102	Lachnospiraceae	Unclassified	Unclassified	23.9948	-3.1544	0.88724	-3.5553	0.000377552	0.00953318
	RSV_182	Unclassified	Unclassified	Bacteroides_acidifaciens	2.04872	3.97758	1.21653	3.26961	0.00107697	0.0206437
	RSV_11	Porphyromonadaceae	Parabacteroides	Parabacteroides_distasonis	67.3632	4.05398	0.778782	5.20554	1.93432e-07	1.95366e-05
	RSV_102	Lachnospiraceae	Clostridium_XlVa	Unclassified	29.9693	4.14878	1.27363	3.25746	0.00112416	0.0206437
	RSV_36	Unclassified	Unclassified	Unclassified	9.29506	4.62987	0.981427	4.71749	2.38774e-06	0.000160774
	RSV_473	Porphyromonadaceae	Unclassified	Barnesiella_intestinihominis	2.84583	4.73835	1.45014	3.2675	0.00108502	0.0206437
	RSV_1296	Porphyromonadaceae	Unclassified	Unclassified	3.85103	5.32114	1.33528	3.98505	6.7466e-05	0.00194688
	RSV_8	Porphyromonadaceae	Unclassified	Unclassified	72.816	8.23162	1.15876	7.10379	1.21381e-12	2.4519e-10
	T5
	RSV	Family	Genus	Species	baseMean	log2FoldChange	lfcSE	stat	pvalue	padj
	RSV_1066	Lachnospiraceae	Unclassified	Unclassified	20.1814	-7.11766	1.15801	-6.14644	7.92419e-10	1.03807e-07
	RSV_1004	Lachnospiraceae	Unclassified	Unclassified	7.33581	-5.71614	1.20494	-4.7439	2.09639e-06	6.33755e-05
	RSV_88	Lactobacillaceae	Lactobacillus	Unclassified	5.08448	-5.58503	1.2259	-4.55586	5.2172e-06	0.000146454
	RSV_114	Lachnospiraceae	Unclassified	Unclassified	16.0194	-5.38311	1.30147	-4.13618	3.5314e-05	0.00069392
	RSV_139	Unclassified	Unclassified	Unclassified	3.86134	-5.21877	1.24194	-4.20211	2.64435e-05	0.000546963
	RSV_145	Lactobacillaceae	Lactobacillus	Unclassified	3.23332	-4.94106	1.28333	-3.85018	0.00011803	0.00201677
	RSV_195	Lachnospiraceae	Unclassified	Unclassified	2.92676	-4.8872	1.20359	-4.06052	4.89642e-05	0.00091633
	RSV_53	Lachnospiraceae	Unclassified	Unclassified	39.1284	-4.6497	1.06667	-4.35907	1.30617e-05	0.000301956
	RSV_205	Unclassified	Unclassified	Unclassified	2.4088	-4.43346	1.40222	-3.16174	0.00156828	0.0158034
	RSV_553	Lachnospiraceae	Unclassified	Unclassified	5.09055	-4.40914	1.32028	-3.33955	0.000839146	0.0106382
	RSV_143	Unclassified	Unclassified	Unclassified	2.05374	-4.33085	1.30637	-3.31518	0.000915827	0.0109067
	RSV_166	Lachnospiraceae	Unclassified	Unclassified	6.26496	-4.27297	0.995037	-4.29428	1.75262e-05	0.000382655
	RSV_680	Lachnospiraceae	Unclassified	Unclassified	1.68974	-4.13478	1.24654	-3.31701	0.000909878	0.0109067
	RSV_946	Lachnospiraceae	Anaerostipes	Unclassified	8.34174	-3.76409	1.14734	-3.28072	0.00103541	0.011466
	RSV_726	Porphyromonadaceae	Unclassified	Unclassified	4.07857	-3.57685	1.10985	-3.22282	0.00126934	0.0131277
	RSV_135	Lachnospiraceae	Unclassified	Acetatifactor_muris	14.1773	-3.55127	1.04905	-3.38523	0.000711195	0.00931665
	RSV_122	Lachnospiraceae	Unclassified	Unclassified	2.73657	-3.49118	1.19498	-2.92154	0.00348301	0.0289609
	RSV_1695	Porphyromonadaceae	Unclassified	Unclassified	3.90972	-3.45592	1.01312	-3.41116	0.000646883	0.00876638
	RSV_887	Porphyromonadaceae	Barnesiella	Barnesiella_intestinihominis	10.0522	-3.38932	0.926548	-3.65801	0.000254185	0.00399578
	RSV_1370	Porphyromonadaceae	Barnesiella	Unclassified	2.27823	-3.2072	1.07193	-2.99199	0.00277167	0.0245013
	RSV_234	Erysipelotrichaceae	Unclassified	Unclassified	1.43347	-2.96042	1.07114	-2.7638	0.00571325	0.0440257
	RSV_1602	Unclassified	Unclassified	Unclassified	5.71682	-2.87015	0.87593	-3.27669	0.00105032	0.011466
	RSV_204	Ruminococcaceae	Unclassified	Unclassified	1.38686	-2.84227	0.946384	-3.0033	0.00267072	0.0244091
	RSV_25	Porphyromonadaceae	Barnesiella	Unclassified	200.5	-2.66342	0.857501	-3.10603	0.00189618	0.0181755
	RSV_1373	Bacteroidaceae	Bacteroides	Bacteroides_acidifaciens	15.0968	-2.57802	0.869531	-2.96484	0.00302842	0.0258732
	RSV_124	Bacteroidaceae	Bacteroides	Bacteroides_acidifaciens	34.3837	1.5176	0.523104	2.90114	0.00371803	0.0298201
	RSV_42	Porphyromonadaceae	Barnesiella	Unclassified	91.5459	1.64852	0.440807	3.73978	0.000184184	0.00301601
	RSV_261	Lachnospiraceae	Unclassified	Unclassified	6.27472	2.2896	0.694601	3.29628	0.000979747	0.0113247
	RSV_11	Porphyromonadaceae	Parabacteroides	Parabacteroides_distasonis	37.5977	2.29806	0.769025	2.98828	0.00280549	0.0245013
	RSV_820	Bacteroidaceae	Bacteroides	Bacteroides_acidifaciens	76.3966	2.50547	0.696033	3.59965	0.00031865	0.00463813
	RSV_771	Porphyromonadaceae	Barnesiella	Unclassified	0.799255	3.13	1.12813	2.7745	0.00552863	0.043455
	RSV_1313	Porphyromonadaceae	Unclassified	Unclassified	2.84809	3.80434	0.965003	3.94231	8.07003e-05	0.0014416
	RSV_1409	Rikenellaceae	Unclassified	Unclassified	1.24951	3.93834	1.30579	3.01607	0.00256075	0.0239613
	RSV_278	Erysipelotrichaceae	Unclassified	Eubacterium_dolichum	3.57995	4.21383	1.30692	3.22424	0.00126307	0.0131277
	RSV_395	Porphyromonadaceae	Unclassified	Unclassified	1.69974	4.21498	1.4451	2.91673	0.0035372	0.0289609
	RSV_1741	Porphyromonadaceae	Unclassified	Unclassified	1.53208	4.30139	1.19262	3.60668	0.000310137	0.00463813
	RSV_152	Porphyromonadaceae	Barnesiella	Unclassified	4.04878	4.46331	1.24467	3.58594	0.000335862	0.00471406
	RSV_731	Porphyromonadaceae	Barnesiella	Unclassified	2.1141	4.48249	1.43894	3.11512	0.00183867	0.0180649
	RSV_572	Porphyromonadaceae	Unclassified	Unclassified	3.77712	4.59857	0.955962	4.81041	1.50618e-06	4.93273e-05
	RSV_487	Unclassified	Unclassified	Unclassified	2.06433	4.76951	1.08957	4.37741	1.20096e-05	0.000294986
	RSV_437	Porphyromonadaceae	Unclassified	Unclassified	2.4274	5.02772	1.02234	4.91783	8.75079e-07	3.12642e-05
	RSV_1334	Porphyromonadaceae	Unclassified	Unclassified	2.51772	5.0758	1.00533	5.04887	4.4444e-07	1.74665e-05
	RSV_1742	Porphyromonadaceae	Unclassified	Barnesiella_intestinihominis	3.77487	5.642	1.01484	5.55952	2.70519e-08	1.51877e-06
	RSV_1350	Porphyromonadaceae	Unclassified	Unclassified	5.16392	5.77022	1.30347	4.4268	9.56433e-06	0.000250586
	RSV_362	Porphyromonadaceae	Unclassified	Unclassified	4.9317	5.90698	1.11571	5.29436	1.19432e-07	5.21518e-06
	RSV_543	Porphyromonadaceae	Unclassified	Barnesiella_intestinihominis	5.08685	6.01043	1.04618	5.74514	9.1847e-09	6.01598e-07
	RSV_413	Porphyromonadaceae	Unclassified	Barnesiella_intestinihominis	7.01499	6.33558	1.14952	5.51148	3.5583e-08	1.74802e-06
	RSV_346	Porphyromonadaceae	Unclassified	Unclassified	7.91306	6.53786	1.11204	5.87915	4.12388e-09	3.87956e-07
	RSV_473	Porphyromonadaceae	Unclassified	Barnesiella_intestinihominis	8.02781	6.5508	1.11992	5.84932	4.93583e-09	3.87956e-07
	RSV_1296	Porphyromonadaceae	Unclassified	Unclassified	12.3112	7.25363	0.990714	7.32162	2.4499e-13	4.81406e-11
	RSV_8	Porphyromonadaceae	Unclassified	Unclassified	380.636	11.329	0.883854	12.8177	1.30504e-37	5.1288e-35
	T6
	RSV	Family	Genus	Species	baseMean	log2FoldChange	lfcSE	stat	pvalue	padj
	RSV_82	Ruminococcaceae	Ruminococcus	Ruminococcus_flavefaciens	36.3833	-7.8991	1.26159	-6.26123	3.81942e-10	1.3177e-07
	RSV_88	Lactobacillaceae	Lactobacillus	Unclassified	7.34281	-6.16468	1.14288	-5.39396	6.89209e-08	5.94443e-06
	RSV_1066	Lachnospiraceae	Unclassified	Unclassified	5.34393	-5.55208	1.2648	-4.38969	1.13512e-05	0.000652692
	RSV_444	Lachnospiraceae	Unclassified	Unclassified	2.61118	-4.67272	1.26568	-3.69187	0.000222611	0.00512006
	RSV_15	Lachnospiraceae	Unclassified	Unclassified	50.8258	-4.62953	1.0683	-4.33355	1.46724e-05	0.000723138
	RSV_138	Unclassified	Unclassified	Unclassified	1.90222	-4.47886	1.11808	-4.00585	6.17943e-05	0.00236878
	RSV_405	Unclassified	Unclassified	Unclassified	1.73833	-4.21469	1.24244	-3.39227	0.000693152	0.0113875
	RSV_143	Unclassified	Unclassified	Unclassified	1.49295	-4.20893	1.0952	-3.84309	0.000121495	0.00331736
	RSV_139	Unclassified	Unclassified	Unclassified	6.94913	-4.16741	0.823862	-5.05839	4.22814e-07	2.91742e-05
	RSV_166	Lachnospiraceae	Unclassified	Unclassified	3.7847	-3.84379	1.01987	-3.76891	0.000163961	0.00404046
	RSV_145	Lactobacillaceae	Lactobacillus	Unclassified	1.07867	-3.65906	1.18461	-3.08884	0.00200941	0.023905
	RSV_308	Unclassified	Unclassified	Unclassified	1.15303	-3.64856	1.29262	-2.82261	0.00476342	0.0469537
	RSV_680	Lachnospiraceae	Unclassified	Unclassified	0.907704	-3.42901	1.22975	-2.78838	0.00529732	0.0496253
	RSV_53	Lachnospiraceae	Unclassified	Unclassified	36.6434	-3.36003	1.01116	-3.32296	0.000890686	0.0128036
	RSV_42	Porphyromonadaceae	Barnesiella	Unclassified	137.273	1.84211	0.480203	3.8361	0.000125002	0.00331736
	RSV_32	Porphyromonadaceae	Barnesiella	Barnesiella_intestinihominis	112.597	2.00177	0.590061	3.39247	0.000692655	0.0113875
	RSV_1601	Porphyromonadaceae	Unclassified	Odoribacter_splanchnicus	3.23487	2.44246	0.849081	2.87659	0.00401998	0.0433404
	RSV_1350	Porphyromonadaceae	Unclassified	Unclassified	8.33795	2.58946	0.906921	2.85523	0.00430062	0.0436386
	RSV_1425	Unclassified	Unclassified	Unclassified	1.09938	2.84217	0.992538	2.86354	0.00418937	0.0436386
	RSV_487	Unclassified	Unclassified	Unclassified	6.16839	2.87638	0.978799	2.93868	0.0032961	0.0366824
	RSV_1296	Porphyromonadaceae	Unclassified	Unclassified	39.8394	2.88739	0.912328	3.16486	0.00155155	0.0198254
	RSV_73	Lachnospiraceae	Unclassified	Unclassified	18.7201	2.91433	0.843731	3.45409	0.000552144	0.0100258
	RSV_8	Porphyromonadaceae	Unclassified	Unclassified	1030.27	3.00954	0.979383	3.07289	0.00211994	0.0243793
	RSV_802	Porphyromonadaceae	Unclassified	Unclassified	2.73421	3.10567	0.923431	3.36318	0.000770488	0.0119442
	RSV_1741	Porphyromonadaceae	Unclassified	Unclassified	6.37962	3.11352	0.853038	3.64992	0.000262322	0.00565633
	RSV_771	Porphyromonadaceae	Barnesiella	Unclassified	1.39277	3.21059	0.984723	3.2604	0.00111256	0.0147628
	RSV_413	Porphyromonadaceae	Unclassified	Barnesiella_intestinihominis	9.80575	3.23064	0.823646	3.92236	8.76851e-05	0.00275012
	RSV_102	Lachnospiraceae	Clostridium_XlVa	Unclassified	17.7513	3.27093	1.1737	2.78686	0.00532214	0.0496253
	RSV_1313	Porphyromonadaceae	Unclassified	Unclassified	6.47949	3.40114	0.797862	4.26281	2.0187e-05	0.000870566
	RSV_1742	Porphyromonadaceae	Unclassified	Barnesiella_intestinihominis	8.33746	3.4076	0.867926	3.92614	8.63205e-05	0.00275012
	RSV_1729	Porphyromonadaceae	Unclassified	Unclassified	1.66498	3.45072	0.956181	3.60886	0.000307548	0.00624142
	RSV_1232	Lachnospiraceae	Unclassified	Unclassified	14.0249	3.47969	1.06601	3.26422	0.00109767	0.0147628
	RSV_540	Rikenellaceae	Alistipes	Unclassified	13.1618	3.55017	1.00899	3.51853	0.000433951	0.0083174
	RSV_484	Porphyromonadaceae	Unclassified	Barnesiella_intestinihominis	1.18898	3.62451	1.08063	3.35409	0.000796278	0.0119442
	RSV_826	Bacteroidaceae	Bacteroides	Bacteroides_intestinalis	1.79559	3.95919	1.26279	3.13526	0.00171699	0.0211558
	RSV_473	Porphyromonadaceae	Unclassified	Barnesiella_intestinihominis	26.38	4.28538	0.716297	5.98269	2.19477e-09	3.78597e-07
	RSV_1409	Rikenellaceae	Unclassified	Unclassified	3.80245	4.70035	0.824461	5.70112	1.19023e-08	1.36876e-06
	Caecum T6
	RSV	Family	Genus	Species	baseMean	log2FoldChange	lfcSE	stat	pvalue	padj
	RSV_70	Deferribacteraceae	Mucispirillum	Mucispirillum_schaedleri	41.9153	-8.43371	1.18147	-7.1383	9.44938e-13	3.45847e-10
	RSV_1066	Lachnospiraceae	Unclassified	Unclassified	19.8511	-7.0999	1.20631	-5.88562	3.96569e-09	4.83814e-07
	RSV_444	Lachnospiraceae	Unclassified	Unclassified	12.5184	-6.52512	1.3836	-4.71605	2.40463e-06	0.000146683
	RSV_15	Lachnospiraceae	Unclassified	Unclassified	140.548	-5.14766	1.00786	-5.1075	3.26441e-07	2.98694e-05
	RSV_82	Ruminococcaceae	Ruminococcus	Ruminococcus_flavefaciens	3.11004	-4.78749	1.39744	-3.42589	0.000612797	0.0120526
	RSV_680	Lachnospiraceae	Unclassified	Unclassified	2.38343	-4.45576	1.12338	-3.9664	7.29669e-05	0.00242781
	RSV_138	Unclassified	Unclassified	Unclassified	1.61774	-4.17744	1.21288	-3.44422	0.0005727	0.0120526
	RSV_145	Lactobacillaceae	Lactobacillus	Unclassified	1.5267	-4.15483	1.17818	-3.52647	0.000421132	0.0110096
	RSV_143	Unclassified	Unclassified	Unclassified	1.45597	-4.05471	1.22756	-3.30307	0.000956327	0.0166674
	RSV_53	Lachnospiraceae	Unclassified	Unclassified	83.35	-4.0525	1.05055	-3.8575	0.000114551	0.00349381
	RSV_166	Lachnospiraceae	Unclassified	Unclassified	13.8149	-3.82068	0.840549	-4.54545	5.48174e-06	0.000286617
	RSV_58	Lachnospiraceae	Clostridium_XlVa	Clostridium_fusiformis	30.1437	1.33264	0.396029	3.365	0.000765438	0.0140075
	RSV_140	Ruminococcaceae	Oscillibacter	Oscillibacter_valericigenes	21.3941	1.47028	0.429877	3.42023	0.000625682	0.0120526
	RSV_261	Lachnospiraceae	Unclassified	Unclassified	17.9642	2.08947	0.7041	2.96757	0.00300163	0.0439439
	RSV_174	Lachnospiraceae	Unclassified	Unclassified	46.0685	2.34068	0.683543	3.42433	0.00061631	0.0120526
	RSV_73	Lachnospiraceae	Unclassified	Unclassified	36.544	2.44193	0.808732	3.01945	0.00253232	0.0386179
	RSV_1742	Porphyromonadaceae	Unclassified	Barnesiella_intestinihominis	1.58697	3.53202	0.921463	3.83305	0.000126564	0.00356326
	RSV_200	Unclassified	Unclassified	Unclassified	3.82012	3.59289	1.02812	3.49462	0.000474745	0.0115838
	RSV_473	Porphyromonadaceae	Unclassified	Barnesiella_intestinihominis	2.73939	3.90412	0.961328	4.06117	4.88274e-05	0.00178708
	RSV_1296	Porphyromonadaceae	Unclassified	Unclassified	5.35517	4.26267	0.974844	4.37267	1.22737e-05	0.000561524
	RSV_154	Desulfovibrionaceae	Desulfovibrio	Desulfovibrio_fairfieldensis	2.18312	4.28627	1.3862	3.0921	0.00198747	0.0316267
	RSV_102	Lachnospiraceae	Clostridium_XlVa	Unclassified	48.8752	4.64158	1.10229	4.21085	2.54417e-05	0.00103463
	RSV_215	Lachnospiraceae	Unclassified	Unclassified	3.32118	4.68032	1.46233	3.20059	0.00137146	0.0228161
	RSV_540	Rikenellaceae	Alistipes	Unclassified	4.97587	5.32617	1.11648	4.77048	1.83784e-06	0.00013453
	RSV_120	Desulfovibrionaceae	Unclassified	Unclassified	6.57686	6.16566	0.994808	6.19785	5.72413e-10	1.04752e-07

### Sheet: Supplementary Table S6
	Supplementary Table S5: Observed number of contigs/putitive viruses in each group of mice
	Study 1			Study 2
	Sample Name	No of Contigs		Sample Name	No of Contigs
	V-CT000	225		V-CT000	196
	V-CT00	203		V-CT00	151
	V-CTAb	127		V-CTAb	93
	V-CT1	150		V-CT1	69
	V-VT1	194		V-VT1	134
	V-CT2	154		V-CT2	112
	V-VT2	116		V-VT2	103
	V-CT3	129		V-CT3	122
	V-VT3	110		V-VT3	122
	V-CT4	152		V-CT4	77
	V-VT4	163		V-VT4	104
				V-CT5	88
				V-VT5	113
				V-CT6	99
				V-VT6	141

### Sheet: Supplementary Table S7
BioProject	BioSample	Sample ID	Study	Timepoint	Description	Sample Name - Replicate Number	Data Type
PRJNA385256	SAMN06886564	NG-8227_1_C1_lib85253	Study_1	1	Control mice_pre_treatment	CT000-1	16S rRNA
PRJNA385256	SAMN06886565	NG-8227_1_C2_lib85254	Study_1	1	Control mice_pre_treatment	CT000-2	16S rRNA
PRJNA385256	SAMN06886566	NG-8227_1_C3_lib85255	Study_1	1	Control mice_pre_treatment	CT000-3	16S rRNA
PRJNA385256	SAMN06886567	NG-8227_1_C4_lib85256	Study_1	1	Control mice_pre_treatment	CT000-4	16S rRNA
PRJNA385256	SAMN06886568	NG-8227_1_C5_lib85257	Study_1	1	Control mice_pre_treatment	CT000-5	16S rRNA
PRJNA385256	SAMN06886569	NG-8227_1_C7_lib85258	Study_1	1	Control mice_pre_treatment	CT000-6	16S rRNA
PRJNA385256	SAMN06886570	NG-8227_1_P1_lib84522	Study_1	1	Phage treated_pre_treatment	CT000-7	16S rRNA
PRJNA385256	SAMN06886571	NG-8227_1_P2_lib85247	Study_1	1	Phage treated_pre_treatment	CT000-8	16S rRNA
PRJNA385256	SAMN06886572	NG-8227_1_P3_lib85248	Study_1	1	Phage treated_pre_treatment	CT000-9	16S rRNA
PRJNA385256	SAMN06886573	NG-8227_1_P4_lib85249	Study_1	1	Phage treated_pre_treatment	CT000-10	16S rRNA
PRJNA385256	SAMN06886574	NG-8227_1_P5_lib85250	Study_1	1	Phage treated_pre_treatment	CT000-11	16S rRNA
PRJNA385256	SAMN06886575	NG-8227_1_P6_lib85251	Study_1	1	Phage treated_pre_treatment	CT000-12	16S rRNA
PRJNA385256	SAMN06886576	NG-8227_1_P7_lib85252	Study_1	1	Phage treated_pre_treatment	CT000-13	16S rRNA
PRJNA385256	SAMN06886577	NG-8227_2_C1_lib85267	Study_1	2	Control mice_pre_treatment	CT00 -1	16S rRNA
PRJNA385256	SAMN06886578	NG-8227_2_C2_lib85268	Study_1	2	Control mice_pre_treatment	CT00 -2	16S rRNA
PRJNA385256	SAMN06886579	NG-8227_2_C3_lib85269	Study_1	2	Control mice_pre_treatment	CT00 -3	16S rRNA
PRJNA385256	SAMN06886580	NG-8227_2_C4_lib85270	Study_1	2	Control mice_pre_treatment	CT00 -4	16S rRNA
PRJNA385256	SAMN06886581	NG-8227_2_C5_lib85271	Study_1	2	Control mice_pre_treatment	CT00 -5	16S rRNA
PRJNA385256	SAMN06886582	NG-8227_2_C6_lib85272	Study_1	2	Control mice_pre_treatment	CT00 -6	16S rRNA
PRJNA385256	SAMN06886583	NG-8227_2_C7_lib85273	Study_1	2	Control mice_pre_treatment	CT00 -7	16S rRNA
PRJNA385256	SAMN06886584	NG-8227_2_C8_lib85274	Study_1	2	Control mice_pre_treatment	CT00 -8	16S rRNA
PRJNA385256	SAMN06886585	NG-8227_2_P1_lib85259	Study_1	2	Phage treated_pre_treatment	CT00 -9	16S rRNA
PRJNA385256	SAMN06886586	NG-8227_2_P2_lib85260	Study_1	2	Phage treated_pre_treatment	CT00 -10	16S rRNA
PRJNA385256	SAMN06886587	NG-8227_2_P3_lib85261	Study_1	2	Phage treated_pre_treatment	CT00 -11	16S rRNA
PRJNA385256	SAMN06886588	NG-8227_2_P4_lib85262	Study_1	2	Phage treated_pre_treatment	CT00 -12	16S rRNA
PRJNA385256	SAMN06886589	NG-8227_2_P5_lib85263	Study_1	2	Phage treated_pre_treatment	CT00 -13	16S rRNA
PRJNA385256	SAMN06886590	NG-8227_2_P6_lib85264	Study_1	2	Phage treated_pre_treatment	CT00 -14	16S rRNA
PRJNA385256	SAMN06886591	NG-8227_2_P7_lib85265	Study_1	2	Phage treated_pre_treatment	CT00 -15	16S rRNA
PRJNA385256	SAMN06886592	NG-8227_2_P8_lib85266	Study_1	2	Phage treated_pre_treatment	CT00 -16	16S rRNA
PRJNA385256	SAMN06886593	NG-8227_3_C1_lib85282	Study_1	3	Control mice_Ab_treatment	CTAb-1	16S rRNA
PRJNA385256	SAMN06886594	NG-8227_3_C3_lib85283	Study_1	3	Control mice_Ab_treatment	CTAb-2	16S rRNA
PRJNA385256	SAMN06886595	NG-8227_3_C4_lib85284	Study_1	3	Control mice_Ab_treatment	CTAb-3	16S rRNA
PRJNA385256	SAMN06886596	NG-8227_3_C5_lib85285	Study_1	3	Control mice_Ab_treatment	CTAb-4	16S rRNA
PRJNA385256	SAMN06886597	NG-8227_3_C6_lib85286	Study_1	3	Control mice_Ab_treatment	CTAb-5	16S rRNA
PRJNA385256	SAMN06886598	NG-8227_3_C7_lib85287	Study_1	3	Control mice_Ab_treatment	CTAb-6	16S rRNA
PRJNA385256	SAMN06886599	NG-8227_3_P1_lib85275	Study_1	3	Phage treated_Ab_treatment	CTAb-7	16S rRNA
PRJNA385256	SAMN06886600	NG-8227_3_P2_lib85276	Study_1	3	Phage treated_Ab_treatment	CTAb-8	16S rRNA
PRJNA385256	SAMN06886601	NG-8227_3_P3_lib85277	Study_1	3	Phage treated_Ab_treatment	CTAb-9	16S rRNA
PRJNA385256	SAMN06886602	NG-8227_3_P5_lib85278	Study_1	3	Phage treated_Ab_treatment	CTAb-10	16S rRNA
PRJNA385256	SAMN06886603	NG-8227_3_P6_lib85279	Study_1	3	Phage treated_Ab_treatment	CTAb-11	16S rRNA
PRJNA385256	SAMN06886604	NG-8227_3_P7_lib85280	Study_1	3	Phage treated_Ab_treatment	CTAb-12	16S rRNA
PRJNA385256	SAMN06886605	NG-8227_3_P8_lib85281	Study_1	3	Phage treated_Ab_treatment	CTAb-13	16S rRNA
PRJNA385256	SAMN06886606	NG-8227_4_C1_lib85296	Study_1	4	Control mice	CT1-1	16S rRNA
PRJNA385256	SAMN06886607	NG-8227_4_C2_lib85297	Study_1	4	Control mice	CT1-2	16S rRNA
PRJNA385256	SAMN06886608	NG-8227_4_C3_lib85298	Study_1	4	Control mice	CT1-3	16S rRNA
PRJNA385256	SAMN06886609	NG-8227_4_C4_lib85299	Study_1	4	Control mice	CT1-4	16S rRNA
PRJNA385256	SAMN06886610	NG-8227_4_C5_lib85300	Study_1	4	Control mice	CT1-5	16S rRNA
PRJNA385256	SAMN06886611	NG-8227_4_C6_lib85301	Study_1	4	Control mice	CT1-6	16S rRNA
PRJNA385256	SAMN06886612	NG-8227_4_C7_lib85302	Study_1	4	Control mice	CT1-7	16S rRNA
PRJNA385256	SAMN06886613	NG-8227_4_P1_lib85288	Study_1	4	Phage treated	VT1-1	16S rRNA
PRJNA385256	SAMN06886614	NG-8227_4_P2_lib85289	Study_1	4	Phage treated	VT1-2	16S rRNA
PRJNA385256	SAMN06886615	NG-8227_4_P3_lib85290	Study_1	4	Phage treated	VT1-3	16S rRNA
PRJNA385256	SAMN06886616	NG-8227_4_P4_lib85291	Study_1	4	Phage treated	VT1-4	16S rRNA
PRJNA385256	SAMN06886617	NG-8227_4_P5_lib85292	Study_1	4	Phage treated	VT1-5	16S rRNA
PRJNA385256	SAMN06886618	NG-8227_4_P6_lib85293	Study_1	4	Phage treated	VT1-6	16S rRNA
PRJNA385256	SAMN06886619	NG-8227_4_P7_lib85294	Study_1	4	Phage treated	VT1-7	16S rRNA
PRJNA385256	SAMN06886620	NG-8227_4_P8_lib85295	Study_1	4	Phage treated	VT1-8	16S rRNA
PRJNA385256	SAMN06886621	NG-8227_5_C1_lib85303	Study_1	5	Control mice	CT2-1	16S rRNA
PRJNA385256	SAMN06886622	NG-8227_5_C2_lib85304	Study_1	5	Control mice	CT2-2	16S rRNA
PRJNA385256	SAMN06886623	NG-8227_5_C3_lib85305	Study_1	5	Control mice	CT2-3	16S rRNA
PRJNA385256	SAMN06886624	NG-8227_5_C4_lib85306	Study_1	5	Control mice	CT2-4	16S rRNA
PRJNA385256	SAMN06886625	NG-8227_5_C5_lib85307	Study_1	5	Control mice	CT2-5	16S rRNA
PRJNA385256	SAMN06886626	NG-8227_5_C6_lib85308	Study_1	5	Control mice	CT2-6	16S rRNA
PRJNA385256	SAMN06886627	NG-8227_5_C7_lib85309	Study_1	5	Control mice	CT2-7	16S rRNA
PRJNA385256	SAMN06886628	NG-8227_5_C8_lib85310	Study_1	5	Control mice	CT2-8	16S rRNA
PRJNA385256	SAMN06886629	NG-8227_5_P1_lib85311	Study_1	5	Phage treated	VT2-1	16S rRNA
PRJNA385256	SAMN06886630	NG-8227_5_P2_lib85312	Study_1	5	Phage treated	VT2-2	16S rRNA
PRJNA385256	SAMN06886631	NG-8227_5_P3_lib85313	Study_1	5	Phage treated	VT2-3	16S rRNA
PRJNA385256	SAMN06886632	NG-8227_5_P4_lib85314	Study_1	5	Phage treated	VT2-4	16S rRNA
PRJNA385256	SAMN06886633	NG-8227_5_P5_lib85315	Study_1	5	Phage treated	VT2-5	16S rRNA
PRJNA385256	SAMN06886634	NG-8227_5_P6_lib85316	Study_1	5	Phage treated	VT2-6	16S rRNA
PRJNA385256	SAMN06886635	NG-8227_5_P7_lib85317	Study_1	5	Phage treated	VT2-7	16S rRNA
PRJNA385256	SAMN06886636	NG-8227_5_P8_lib85318	Study_1	5	Phage treated	VT2-8	16S rRNA
PRJNA385256	SAMN06886637	NG-8227_6_C1_lib85319	Study_1	6	Control mice	CT3-1	16S rRNA
PRJNA385256	SAMN06886638	NG-8227_6_C2_lib85320	Study_1	6	Control mice	CT3-2	16S rRNA
PRJNA385256	SAMN06886639	NG-8227_6_C3_lib85321	Study_1	6	Control mice	CT3-3	16S rRNA
PRJNA385256	SAMN06886640	NG-8227_6_C4_lib85322	Study_1	6	Control mice	CT3-4	16S rRNA
PRJNA385256	SAMN06886641	NG-8227_6_C5_lib85323	Study_1	6	Control mice	CT3-5	16S rRNA
PRJNA385256	SAMN06886642	NG-8227_6_C6_lib85324	Study_1	6	Control mice	CT3-6	16S rRNA
PRJNA385256	SAMN06886643	NG-8227_6_C7_lib85325	Study_1	6	Control mice	CT3-7	16S rRNA
PRJNA385256	SAMN06886644	NG-8227_6_C8_lib85326	Study_1	6	Control mice	CT3-8	16S rRNA
PRJNA385256	SAMN06886645	NG-8227_6_P1_lib85327	Study_1	6	Phage treated	VT3-1	16S rRNA
PRJNA385256	SAMN06886646	NG-8227_6_P2_lib85328	Study_1	6	Phage treated	VT3-2	16S rRNA
PRJNA385256	SAMN06886647	NG-8227_6_P3_lib85329	Study_1	6	Phage treated	VT3-3	16S rRNA
PRJNA385256	SAMN06886648	NG-8227_6_P4_lib85330	Study_1	6	Phage treated	VT3-4	16S rRNA
PRJNA385256	SAMN06886649	NG-8227_6_P5_lib85331	Study_1	6	Phage treated	VT3-5	16S rRNA
PRJNA385256	SAMN06886650	NG-8227_6_P6_lib85332	Study_1	6	Phage treated	VT3-6	16S rRNA
PRJNA385256	SAMN06886651	NG-8227_6_P7_lib85333	Study_1	6	Phage treated	VT3-7	16S rRNA
PRJNA385256	SAMN06886652	NG-8227_6_P8_lib85334	Study_1	6	Phage treated	VT3-8	16S rRNA
PRJNA385256	SAMN06886653	NG-8227_7_C1_lib85335	Study_1	7	Control mice	CT4-1	16S rRNA
PRJNA385256	SAMN06886654	NG-8227_7_C2_lib85336	Study_1	7	Control mice	CT4-2	16S rRNA
PRJNA385256	SAMN06886655	NG-8227_7_C3_lib85337	Study_1	7	Control mice	CT4-3	16S rRNA
PRJNA385256	SAMN06886656	NG-8227_7_C4_lib85338	Study_1	7	Control mice	CT4-4	16S rRNA
PRJNA385256	SAMN06886657	NG-8227_7_C5_lib85339	Study_1	7	Control mice	CT4-5	16S rRNA
PRJNA385256	SAMN06886658	NG-8227_7_C6_lib85340	Study_1	7	Control mice	CT4-6	16S rRNA
PRJNA385256	SAMN06886659	NG-8227_7_C7_lib85341	Study_1	7	Control mice	CT4-7	16S rRNA
PRJNA385256	SAMN06886660	NG-8227_7_C8_lib85342	Study_1	7	Control mice	CT4-8	16S rRNA
PRJNA385256	SAMN06886661	NG-8227_7_P1_lib85343	Study_1	7	Phage treated	VT4-1	16S rRNA
PRJNA385256	SAMN06886662	NG-8227_7_P2_lib85344	Study_1	7	Phage treated	VT4-2	16S rRNA
PRJNA385256	SAMN06886663	NG-8227_7_P3_lib85345	Study_1	7	Phage treated	VT4-3	16S rRNA
PRJNA385256	SAMN06886664	NG-8227_7_P4_lib85346	Study_1	7	Phage treated	VT4-4	16S rRNA
PRJNA385256	SAMN06886665	NG-8227_7_P5_lib85347	Study_1	7	Phage treated	VT4-5	16S rRNA
PRJNA385256	SAMN06886666	NG-8227_7_P6_lib85348	Study_1	7	Phage treated	VT4-6	16S rRNA
PRJNA385256	SAMN06886667	NG-8227_7_P7_lib85349	Study_1	7	Phage treated	VT4-7	16S rRNA
PRJNA385256	SAMN06886668	NG-8227_7_P8_lib85350	Study_1	7	Phage treated	VT4-8	16S rRNA
PRJNA385256	SAMN06886549	NG-7821_1_C2_lib66020	Study_2	1	Control mice_pre_treatment	CT000-2	16S rRNA
PRJNA385256	SAMN06886550	NG-7821_1_C3_lib66021	Study_2	1	Control mice_pre_treatment	CT000-3	16S rRNA
PRJNA385256	SAMN06886551	NG-7821_1_C4_lib66022	Study_2	1	Control mice_pre_treatment	CT000-4	16S rRNA
PRJNA385256	SAMN06886552	NG-7821_1_C5_lib66023	Study_2	1	Control mice_pre_treatment	CT000-5	16S rRNA
PRJNA385256	SAMN06886553	NG-7821_1_C6_lib66024	Study_2	1	Control mice_pre_treatment	CT000-6	16S rRNA
PRJNA385256	SAMN06886554	NG-7821_1_C7_lib66025	Study_2	1	Control mice_pre_treatment	CT000-7	16S rRNA
PRJNA385256	SAMN06886555	NG-7821_1_C8_lib66026	Study_2	1	Control mice_pre_treatment	CT000-8	16S rRNA
PRJNA385256	SAMN06886556	NG-7821_1_P1_lib66027	Study_2	1	Phage treated_pre_treatment	CT000-9	16S rRNA
PRJNA385256	SAMN06886557	NG-7821_1_P2_lib66028	Study_2	1	Phage treated_pre_treatment	CT000-10	16S rRNA
PRJNA385256	SAMN06886558	NG-7821_1_P3_lib66029	Study_2	1	Phage treated_pre_treatment	CT000-11	16S rRNA
PRJNA385256	SAMN06886559	NG-7821_1_P4_lib66030	Study_2	1	Phage treated_pre_treatment	CT000-12	16S rRNA
PRJNA385256	SAMN06886560	NG-7821_1_P5_lib66031	Study_2	1	Phage treated_pre_treatment	CT000-13	16S rRNA
PRJNA385256	SAMN06886561	NG-7821_1_P6_lib66032	Study_2	1	Phage treated_pre_treatment	CT000-14	16S rRNA
PRJNA385256	SAMN06886562	NG-7821_1_P7_lib66033	Study_2	1	Phage treated_pre_treatment	CT000-15	16S rRNA
PRJNA385256	SAMN06886563	NG-7821_1_P8_lib66034	Study_2	1	Phage treated_pre_treatment	CT000-16	16S rRNA
PRJNA385256	SAMN06886415	NG-7821_10_C1_lib66106	Study_2	10	Control mice	CT4-1	16S rRNA
PRJNA385256	SAMN06886416	NG-7821_10_C2_lib66107	Study_2	10	Control mice	CT4-2	16S rRNA
PRJNA385256	SAMN06886417	NG-7821_10_C3_lib66108	Study_2	10	Control mice	CT4-3	16S rRNA
PRJNA385256	SAMN06886418	NG-7821_10_C4_lib66109	Study_2	10	Control mice	CT4-4	16S rRNA
PRJNA385256	SAMN06886419	NG-7821_10_C5_lib66110	Study_2	10	Control mice	CT4-5	16S rRNA
PRJNA385256	SAMN06886420	NG-7821_10_C6_lib66111	Study_2	10	Control mice	CT4-6	16S rRNA
PRJNA385256	SAMN06886421	NG-7821_10_C7_lib66112	Study_2	10	Control mice	CT4-7	16S rRNA
PRJNA385256	SAMN06886422	NG-7821_11_P1_lib66113	Study_2	11	Phage treated	VT4-1	16S rRNA
PRJNA385256	SAMN06886423	NG-7821_11_P2_lib66114	Study_2	11	Phage treated	VT4-2	16S rRNA
PRJNA385256	SAMN06886424	NG-7821_11_P3_lib66115	Study_2	11	Phage treated	VT4-3	16S rRNA
PRJNA385256	SAMN06886425	NG-7821_11_P4_lib66116	Study_2	11	Phage treated	VT4-4	16S rRNA
PRJNA385256	SAMN06886426	NG-7821_11_P5_lib66117	Study_2	11	Phage treated	VT4-5	16S rRNA
PRJNA385256	SAMN06886427	NG-7821_11_P6_lib66118	Study_2	11	Phage treated	VT4-6	16S rRNA
PRJNA385256	SAMN06886428	NG-7821_11_P7_lib66119	Study_2	11	Phage treated	VT4-7	16S rRNA
PRJNA385256	SAMN06886429	NG-7821_11_P8_lib66120	Study_2	11	Phage treated	VT4-8	16S rRNA
PRJNA385256	SAMN06886430	NG-7821_12_C1_lib66121	Study_2	12	Control mice	CT5-1	16S rRNA
PRJNA385256	SAMN06886431	NG-7821_12_C2_lib66122	Study_2	12	Control mice	CT5-2	16S rRNA
PRJNA385256	SAMN06886432	NG-7821_12_C3_lib66123	Study_2	12	Control mice	CT5-3	16S rRNA
PRJNA385256	SAMN06886433	NG-7821_12_C4_lib66124	Study_2	12	Control mice	CT5-4	16S rRNA
PRJNA385256	SAMN06886434	NG-7821_12_C5_lib66125	Study_2	12	Control mice	CT5-5	16S rRNA
PRJNA385256	SAMN06886435	NG-7821_12_C6_lib66126	Study_2	12	Control mice	CT5-6	16S rRNA
PRJNA385256	SAMN06886436	NG-7821_12_C7_lib66127	Study_2	12	Control mice	CT5-7	16S rRNA
PRJNA385256	SAMN06886437	NG-7821_12_C8_lib66128	Study_2	12	Control mice	VT5-1	16S rRNA
PRJNA385256	SAMN06886438	NG-7821_13_P1_lib66129	Study_2	13	Phage treated	VT5-2	16S rRNA
PRJNA385256	SAMN06886439	NG-7821_13_P2_lib66130	Study_2	13	Phage treated	VT5-3	16S rRNA
PRJNA385256	SAMN06886440	NG-7821_13_P3_lib66131	Study_2	13	Phage treated	VT5-4	16S rRNA
PRJNA385256	SAMN06886441	NG-7821_13_P4_lib66132	Study_2	13	Phage treated	VT5-5	16S rRNA
PRJNA385256	SAMN06886442	NG-7821_13_P5_lib66133	Study_2	13	Phage treated	VT5-6	16S rRNA
PRJNA385256	SAMN06886443	NG-7821_13_P6_lib66134	Study_2	13	Phage treated	VT5-7	16S rRNA
PRJNA385256	SAMN06886444	NG-7821_13_P7_lib66135	Study_2	13	Phage treated	VT5-8	16S rRNA
PRJNA385256	SAMN06886445	NG-7821_13_P8_lib66136	Study_2	13	Phage treated	VT5-9	16S rRNA
PRJNA385256	SAMN06886446	NG-7821_14_C1_lib66137	Study_2	14	Control mice	CT6-1	16S rRNA
PRJNA385256	SAMN06886447	NG-7821_14_C2_lib66138	Study_2	14	Control mice	CT6-2	16S rRNA
PRJNA385256	SAMN06886448	NG-7821_14_C3_lib66139	Study_2	14	Control mice	CT6-3	16S rRNA
PRJNA385256	SAMN06886449	NG-7821_14_C4_lib66140	Study_2	14	Control mice	CT6-4	16S rRNA
PRJNA385256	SAMN06886450	NG-7821_14_C5_lib66141	Study_2	14	Control mice	CT6-5	16S rRNA
PRJNA385256	SAMN06886451	NG-7821_14_C6_lib66142	Study_2	14	Control mice	CT6-6	16S rRNA
PRJNA385256	SAMN06886452	NG-7821_14_C7_lib66143	Study_2	14	Control mice	CT6-7	16S rRNA
PRJNA385256	SAMN06886453	NG-7821_14_C8_lib66144	Study_2	14	Control mice	CT6-8	16S rRNA
PRJNA385256	SAMN06886454	NG-7821_15_P1_lib66145	Study_2	15	Phage treated	VT6-1	16S rRNA
PRJNA385256	SAMN06886455	NG-7821_15_P2_lib66146	Study_2	15	Phage treated	VT6-2	16S rRNA
PRJNA385256	SAMN06886456	NG-7821_15_P3_lib66147	Study_2	15	Phage treated	VT6-3	16S rRNA
PRJNA385256	SAMN06886457	NG-7821_15_P4_lib66148	Study_2	15	Phage treated	VT6-4	16S rRNA
PRJNA385256	SAMN06886458	NG-7821_15_P5_lib66149	Study_2	15	Phage treated	VT6-5	16S rRNA
PRJNA385256	SAMN06886459	NG-7821_15_P6_lib66150	Study_2	15	Phage treated	VT6-6	16S rRNA
PRJNA385256	SAMN06886460	NG-7821_15_P7_lib66151	Study_2	15	Phage treated	VT6-7	16S rRNA
PRJNA385256	SAMN06886461	NG-7821_15_P8_lib66152	Study_2	15	Phage treated	VT6-8	16S rRNA
PRJNA385256	SAMN06886462	NG-7821_16_C1_lib66153	Study_2	16	Control mice	CceT6-1	16S rRNA
PRJNA385256	SAMN06886463	NG-7821_16_C2_lib66154	Study_2	16	Control mice	CceT6-2	16S rRNA
PRJNA385256	SAMN06886464	NG-7821_16_C3_lib66155	Study_2	16	Control mice	CceT6-3	16S rRNA
PRJNA385256	SAMN06886465	NG-7821_16_C4_lib66156	Study_2	16	Control mice	CceT6-4	16S rRNA
PRJNA385256	SAMN06886466	NG-7821_16_C5_lib66157	Study_2	16	Control mice	CceT6-5	16S rRNA
PRJNA385256	SAMN06886467	NG-7821_16_C6_lib66158	Study_2	16	Control mice	CceT6-6	16S rRNA
PRJNA385256	SAMN06886468	NG-7821_16_C7_lib66159	Study_2	16	Control mice	CceT6-7	16S rRNA
PRJNA385256	SAMN06886469	NG-7821_16_C8_lib66160	Study_2	16	Control mice	CceT6-8	16S rRNA
PRJNA385256	SAMN06886470	NG-7821_17_P1_lib66161	Study_2	17	Phage treated	VCeT6 -1	16S rRNA
PRJNA385256	SAMN06886471	NG-7821_17_P2_lib66162	Study_2	17	Phage treated	VCeT6 -2	16S rRNA
PRJNA385256	SAMN06886472	NG-7821_17_P3_lib66163	Study_2	17	Phage treated	VCeT6 -3	16S rRNA
PRJNA385256	SAMN06886473	NG-7821_17_P4_lib66164	Study_2	17	Phage treated	VCeT6 -4	16S rRNA
PRJNA385256	SAMN06886474	NG-7821_17_P5_lib66165	Study_2	17	Phage treated	VCeT6 -5	16S rRNA
PRJNA385256	SAMN06886475	NG-7821_17_P6_lib66166	Study_2	17	Phage treated	VCeT6 -6	16S rRNA
PRJNA385256	SAMN06886476	NG-7821_17_P7_lib66167	Study_2	17	Phage treated	VCeT6 -7	16S rRNA
PRJNA385256	SAMN06886477	NG-7821_17_P8_lib66168	Study_2	17	Phage treated	VCeT6 -8	16S rRNA
PRJNA385256	SAMN06886478	NG-7821_2_C1_lib66035	Study_2	2	Control mice_pre_treatment	CT00-1	16S rRNA
PRJNA385256	SAMN06886479	NG-7821_2_C2_lib66036	Study_2	2	Control mice_pre_treatment	CT00-2	16S rRNA
PRJNA385256	SAMN06886480	NG-7821_2_C3_lib66037	Study_2	2	Control mice_pre_treatment	CT00-3	16S rRNA
PRJNA385256	SAMN06886481	NG-7821_2_C4_lib66038	Study_2	2	Control mice_pre_treatment	CT00-4	16S rRNA
PRJNA385256	SAMN06886482	NG-7821_2_C5_lib66039	Study_2	2	Control mice_pre_treatment	CT00-5	16S rRNA
PRJNA385256	SAMN06886483	NG-7821_2_C6_lib66040	Study_2	2	Control mice_pre_treatment	CT00-6	16S rRNA
PRJNA385256	SAMN06886484	NG-7821_2_C7_lib66041	Study_2	2	Control mice_pre_treatment	CT00-7	16S rRNA
PRJNA385256	SAMN06886485	NG-7821_2_C8_lib66042	Study_2	2	Control mice_pre_treatment	CT00-8	16S rRNA
PRJNA385256	SAMN06886486	NG-7821_2_P1_lib66043	Study_2	2	Phage treated_pre_treatment	CT00-9	16S rRNA
PRJNA385256	SAMN06886487	NG-7821_2_P2_lib66044	Study_2	2	Phage treated_pre_treatment	CT00-10	16S rRNA
PRJNA385256	SAMN06886488	NG-7821_2_P3_lib66045	Study_2	2	Phage treated_pre_treatment	CT00-11	16S rRNA
PRJNA385256	SAMN06886489	NG-7821_2_P4_lib66046	Study_2	2	Phage treated_pre_treatment	CT00-12	16S rRNA
PRJNA385256	SAMN06886490	NG-7821_2_P5_lib66047	Study_2	2	Phage treated_pre_treatment	CT00-13	16S rRNA
PRJNA385256	SAMN06886491	NG-7821_2_P6_lib66048	Study_2	2	Phage treated_pre_treatment	CT00-14	16S rRNA
PRJNA385256	SAMN06886492	NG-7821_2_P7_lib66049	Study_2	2	Phage treated_pre_treatment	CT00-15	16S rRNA
PRJNA385256	SAMN06886493	NG-7821_2_P8_lib66050	Study_2	2	Phage treated_pre_treatment	CT00-16	16S rRNA
PRJNA385256	SAMN06886494	NG-7821_3_C1_lib66051	Study_2	3	Control mice_Ab_treatment	CTAb-1	16S rRNA
PRJNA385256	SAMN06886495	NG-7821_3_C2_lib66052	Study_2	3	Control mice_Ab_treatment	CTAb-2	16S rRNA
PRJNA385256	SAMN06886496	NG-7821_3_C3_lib66053	Study_2	3	Control mice_Ab_treatment	CTAb-3	16S rRNA
PRJNA385256	SAMN06886497	NG-7821_3_C4_lib66054	Study_2	3	Control mice_Ab_treatment	CTAb-4	16S rRNA
PRJNA385256	SAMN06886498	NG-7821_3_C5_lib66055	Study_2	3	Control mice_Ab_treatment	CTAb-5	16S rRNA
PRJNA385256	SAMN06886499	NG-7821_3_C6_lib66056	Study_2	3	Control mice_Ab_treatment	CTAb-6	16S rRNA
PRJNA385256	SAMN06886500	NG-7821_3_C7_lib66057	Study_2	3	Control mice_Ab_treatment	CTAb-7	16S rRNA
PRJNA385256	SAMN06886501	NG-7821_3_P1_lib66058	Study_2	3	Phage treated_Ab_treatment	CTAb-8	16S rRNA
PRJNA385256	SAMN06886502	NG-7821_3_P2_lib66059	Study_2	3	Phage treated_Ab_treatment	CTAb-9	16S rRNA
PRJNA385256	SAMN06886503	NG-7821_3_P3_lib66060	Study_2	3	Phage treated_Ab_treatment	CTAb-10	16S rRNA
PRJNA385256	SAMN06886504	NG-7821_3_P4_lib66061	Study_2	3	Phage treated_Ab_treatment	CTAb-11	16S rRNA
PRJNA385256	SAMN06886505	NG-7821_3_P5_lib66062	Study_2	3	Phage treated_Ab_treatment	CTAb-12	16S rRNA
PRJNA385256	SAMN06886506	NG-7821_3_P6_lib66063	Study_2	3	Phage treated_Ab_treatment	CTAb-13	16S rRNA
PRJNA385256	SAMN06886507	NG-7821_3_P7_lib66064	Study_2	3	Phage treated_Ab_treatment	CTAb-14	16S rRNA
PRJNA385256	SAMN06886508	NG-7821_4_P1_lib66072	Study_2	4	Phage treated	VT1-1	16S rRNA
PRJNA385256	SAMN06886509	NG-7821_4_P2_lib66073	Study_2	4	Phage treated	VT1-2	16S rRNA
PRJNA385256	SAMN06886510	NG-7821_4_P3_lib66074	Study_2	4	Phage treated	VT1-3	16S rRNA
PRJNA385256	SAMN06886511	NG-7821_4_P4_lib66075	Study_2	4	Phage treated	VT1-4	16S rRNA
PRJNA385256	SAMN06886512	NG-7821_4_P5_lib66076	Study_2	4	Phage treated	VT1-5	16S rRNA
PRJNA385256	SAMN06886513	NG-7821_4_P6_lib66077	Study_2	4	Phage treated	VT1-6	16S rRNA
PRJNA385256	SAMN06886514	NG-7821_4_P7_lib66078	Study_2	4	Phage treated	VT1-7	16S rRNA
PRJNA385256	SAMN06886515	NG-7821_5_C1_lib66065	Study_2	5	Control mice	CT1-1	16S rRNA
PRJNA385256	SAMN06886516	NG-7821_5_C2_lib66066	Study_2	5	Control mice	CT1-2	16S rRNA
PRJNA385256	SAMN06886517	NG-7821_5_C3_lib66067	Study_2	5	Control mice	CT1-3	16S rRNA
PRJNA385256	SAMN06886518	NG-7821_5_C4_lib66068	Study_2	5	Control mice	CT1-4	16S rRNA
PRJNA385256	SAMN06886519	NG-7821_5_C5_lib66069	Study_2	5	Control mice	CT1-5	16S rRNA
PRJNA385256	SAMN06886520	NG-7821_5_C6_lib66070	Study_2	5	Control mice	CT1-6	16S rRNA
PRJNA385256	SAMN06886521	NG-7821_5_C7_lib66071	Study_2	5	Control mice	CT1-7	16S rRNA
PRJNA385256	SAMN06886522	NG-7821_6_C1_lib66079	Study_2	6	Control mice	CT2-1	16S rRNA
PRJNA385256	SAMN06886523	NG-7821_6_C2_lib66080	Study_2	6	Control mice	CT2-2	16S rRNA
PRJNA385256	SAMN06886524	NG-7821_6_C3_lib66081	Study_2	6	Control mice	CT2-3	16S rRNA
PRJNA385256	SAMN06886525	NG-7821_6_C4_lib66082	Study_2	6	Control mice	CT2-4	16S rRNA
PRJNA385256	SAMN06886526	NG-7821_6_C5_lib66083	Study_2	6	Control mice	CT2-5	16S rRNA
PRJNA385256	SAMN06886527	NG-7821_6_C6_lib66084	Study_2	6	Control mice	CT2-6	16S rRNA
PRJNA385256	SAMN06886528	NG-7821_7_P1_lib66085	Study_2	7	Phage treated	VT2-1	16S rRNA
PRJNA385256	SAMN06886529	NG-7821_7_P2_lib66086	Study_2	7	Phage treated	VT2-2	16S rRNA
PRJNA385256	SAMN06886530	NG-7821_7_P3_lib66087	Study_2	7	Phage treated	VT2-3	16S rRNA
PRJNA385256	SAMN06886531	NG-7821_7_P4_lib66088	Study_2	7	Phage treated	VT2-4	16S rRNA
PRJNA385256	SAMN06886532	NG-7821_7_P5_lib66089	Study_2	7	Phage treated	VT2-5	16S rRNA
PRJNA385256	SAMN06886533	NG-7821_7_P6_lib66090	Study_2	7	Phage treated	VT2-6	16S rRNA
PRJNA385256	SAMN06886534	NG-7821_7_P7_lib66091	Study_2	7	Phage treated	VT2-7	16S rRNA
PRJNA385256	SAMN06886535	NG-7821_8_C1_lib66092	Study_2	8	Control mice	CT3-1	16S rRNA
PRJNA385256	SAMN06886536	NG-7821_8_C2_lib66093	Study_2	8	Control mice	CT3-2	16S rRNA
PRJNA385256	SAMN06886537	NG-7821_8_C3_lib66094	Study_2	8	Control mice	CT3-3	16S rRNA
PRJNA385256	SAMN06886538	NG-7821_8_C4_lib66095	Study_2	8	Control mice	CT3-4	16S rRNA
PRJNA385256	SAMN06886539	NG-7821_8_C5_lib66096	Study_2	8	Control mice	CT3-5	16S rRNA
PRJNA385256	SAMN06886540	NG-7821_8_C6_lib66097	Study_2	8	Control mice	CT3-6	16S rRNA
PRJNA385256	SAMN06886541	NG-7821_8_C7_lib66098	Study_2	8	Control mice	CT3-7	16S rRNA
PRJNA385256	SAMN06886542	NG-7821_9_P1_lib66099	Study_2	9	Phage treated	VT3-1	16S rRNA
PRJNA385256	SAMN06886543	NG-7821_9_P2_lib66100	Study_2	9	Phage treated	VT3-2	16S rRNA
PRJNA385256	SAMN06886544	NG-7821_9_P3_lib66101	Study_2	9	Phage treated	VT3-3	16S rRNA
PRJNA385256	SAMN06886545	NG-7821_9_P4_lib66102	Study_2	9	Phage treated	VT3-4	16S rRNA
PRJNA385256	SAMN06886546	NG-7821_9_P5_lib66103	Study_2	9	Phage treated	VT3-5	16S rRNA
PRJNA385256	SAMN06886547	NG-7821_9_P6_lib66104	Study_2	9	Phage treated	VT3-6	16S rRNA
PRJNA385256	SAMN06886548	NG-7821_9_P7_lib66105	Study_2	9	Phage treated	VT3-7	16S rRNA
PRJNA385134	SAMN06861212	NG-7821_V10_lib69791	Study_2	10	Control mice	V-CT4	Virome
PRJNA385134	SAMN06861213	NG-7821_V11_lib69792	Study_2	11	Phage Treated	V-VT4	Virome
PRJNA385134	SAMN06861214	NG-7821_V12_lib69793	Study_2	12	Control mice	V-CT5	Virome
PRJNA385134	SAMN06861215	NG-7821_V13_lib69794	Study_2	13	Phage Treated	V-VT5	Virome
PRJNA385134	SAMN06861216	NG-7821_V14_lib69795	Study_2	14	Control mice	V-CT6	Virome
PRJNA385134	SAMN06861217	NG-7821_V15_lib69796	Study_2	15	Phage Treated	V-VT6	Virome
PRJNA385134	SAMN06861218	NG-7821_V1_lib69388	Study_2	1	Pre-treatment	V-CT000	Virome
PRJNA385134	SAMN06861219	NG-7821_V2_lib69783	Study_2	2	Pre-treatment	V-CT00	Virome
PRJNA385134	SAMN06861220	NG-7821_V3_lib69784	Study_2	3	Pre-treatment	V-CTAb	Virome
PRJNA385134	SAMN06861221	NG-7821_V4_lib69785	Study_2	4	Phage Treated	V-CT1	Virome
PRJNA385134	SAMN06861222	NG-7821_V5_lib69786	Study_2	5	Control mice	V-VT1	Virome
PRJNA385134	SAMN06861223	NG-7821_V6_lib69787	Study_2	6	Control mice	V-CT2	Virome
PRJNA385134	SAMN06861224	NG-7821_V7_lib69788	Study_2	7	Phage Treated	V-VT2	Virome
PRJNA385134	SAMN06861225	NG-7821_V8_lib69789	Study_2	8	Control mice	V-CT3	Virome
PRJNA385134	SAMN06861226	NG-7821_V9_lib69790	Study_2	9	Phage Treated	V-VT3	Virome
PRJNA385134	SAMN06861227	NG-8227_V1_lib85243	Study_1	1	Pre-treatment	V-CT000	Virome
PRJNA385134	SAMN06861228	NG-8227_V2_lib85772	Study_1	2	Pre-treatment	V-CT00	Virome
PRJNA385134	SAMN06861229	NG-8227_V3_lib85773	Study_1	3	Pre-treatment	V-CTAb	Virome
PRJNA385134	SAMN06861230	NG-8227_V4C_lib85774	Study_1	4	Control Treated	V-CT1	Virome
PRJNA385134	SAMN06861231	NG-8227_V4P_lib85775	Study_1	5	Phage Treated	V-VT1	Virome
PRJNA385134	SAMN06861232	NG-8227_V5C_lib85776	Study_1	6	Control Treated	V-CT2	Virome
PRJNA385134	SAMN06861233	NG-8227_V5P_lib85777	Study_1	7	Phage Treated	V-VT2	Virome
PRJNA385134	SAMN06861234	NG-8227_V6C_lib85778	Study_1	8	Control Treated	V-CT3	Virome
PRJNA385134	SAMN06861235	NG-8227_V6P_lib85779	Study_1	9	Phage Treated	V-VT3	Virome
PRJNA385134	SAMN06861236	NG-8227_V7C_lib85780	Study_1	10	Control Treated	V-CT4	Virome
PRJNA385134	SAMN06861237	NG-8227_V7P_lib85781	Study_1	11	Phage Treated	V-VT4	Virome
